# High-throughput profiling of sequence recognition by tyrosine kinases and SH2 domains using bacterial peptide display

**DOI:** 10.1101/2022.08.01.502334

**Authors:** Allyson Li, Rashmi Voleti, Minhee Lee, Dejan Gagoski, Neel H. Shah

## Abstract

Tyrosine kinases and SH2 (phosphotyrosine recognition) domains have binding specificities that depend on the amino acid sequence surrounding the target (phospho)tyrosine residue. Although the preferred recognition motifs of many kinases and SH2 domains are known, we lack a quantitative description of sequence specificity that could guide predictions about signaling pathways or be used to design sequences for biomedical applications. Here, we present a platform that combines genetically-encoded peptide libraries and deep sequencing to profile sequence recognition by tyrosine kinases and SH2 domains. We screened several tyrosine kinases against a million-peptide random library and used the resulting profiles to design high-activity sequences. We also screened several kinases against a library containing thousands of human proteome-derived peptides and their naturally-occurring variants. These screens recapitulated independently measured phosphorylation rates and revealed hundreds of phosphosite-proximal mutations that impact phosphosite recognition by tyrosine kinases. We extended this platform to the analysis of SH2 domains and showed that screens could predict relative binding affinities. Finally, we expanded our method to assess the impact of non-canonical and post-translationally modified amino acids on sequence recognition. This specificity profiling platform will shed new light on phosphotyrosine signaling and could readily be adapted to other protein modification/recognition domains.
