## Supplementary material for "High-throughput profiling of sequence recognition by tyrosine kinases and SH2 domains using bacterial peptide display": Figure 2-source data 1

### Sheet: Src
	-5	-4	-3	-2	-1	+1	+2	+3	+4	+5
Y	0.548933	0.720205	1.09781	0.495722	0.747327	0.791961	0.518161	0.948842	0.462087	0.298631
W	-0.014741	0.184029	-0.090073	-0.144627	-0.387238	0.217794	0.019145	0.527019	0.14979	0.150059
F	0.039779	0.122091	-0.144932	-0.295639	-0.305054	-0.042992	0.193316	0.913236	0.200153	0.280745
L	0.046735	0.022733	-0.205654	0.151907	0.384533	-0.598298	0.292591	0.322696	0.053263	0.073563
I	-0.042509	-0.183921	-0.276354	-0.43047	0.980772	-0.737101	0.114328	0.325038	0.012434	0.026744
V	-0.185237	-0.162981	-0.204805	-0.256466	0.613543	-0.445496	0.141625	0.146324	-0.073083	-0.000345
M	0.024996	-0.007824	0.024188	-0.044837	-0.180476	-0.037179	0.387915	0.025279	0.112676	0.082045
P	0.419525	0.239888	0.162366	0.627919	0.085793	-1.254	0.116869	-0.142601	0.425758	0.2327
G	-0.138527	-0.151663	0.144999	0.399592	-1.08201	0.647451	-0.186039	-0.238494	0.100835	-0.055704
A	-0.025024	0.057374	0.134796	0.330436	-0.735618	0.448624	0.095704	-0.371511	-0.001882	0.028913
T	0.058045	-0.147737	0.026475	-0.154854	0.232231	0.195561	-0.045725	-0.220808	-0.031812	0.013123
S	0.063667	0.040342	0.302889	0.199849	-0.950768	0.671617	-0.072611	-0.329581	0.015903	-0.074296
C	0.285795	0.305969	0.569142	0.83084	-0.248872	0.197021	-0.011475	-0.120376	-0.021144	-0.122342
N	0.074206	-0.079405	0.360534	0.274311	-0.857132	-0.143878	-0.462962	-0.313031	0.047433	-0.079837
Q	0.325064	0.036285	0.514628	0.132291	-0.634527	0.092097	-0.172005	-0.478984	-0.020528	-0.126243
D	0.296004	0.37102	0.668446	0.601973	-0.205369	0.743939	-0.245573	-0.301253	0.145988	-0.196523
E	0.118742	0.093541	0.898049	0.259641	-0.274887	0.636282	0.011581	-0.47106	-0.017565	-0.191983
H	0.409083	0.02926	0.246938	-0.276754	-0.739799	-0.056585	-0.563958	-0.235298	-0.058265	-0.035664
R	-0.081026	-0.547871	-0.46879	-0.830931	-1.38125	-1.14664	-0.755152	-0.612707	-0.253651	-0.193077
K	-0.254107	-0.693925	-0.623385	-0.956215	-1.42322	-1.23872	-0.915387	-0.934877	-0.357267	-0.245223
stop	-1.4016	-1.31083	-1.28738	-1.34491	-1.35269	-1.32675	-1.33534	-1.3612	-1.308	-1.39554

### Sheet: Src 1Y
	-5	-4	-3	-2	-1	+1	+2	+3	+4	+5
W	-2.08127e-05	0.20838	-0.0440066	-0.140419	-0.38966	0.233617	0.00731723	0.575044	0.172563	0.176064
F	0.0672875	0.152997	-0.127957	-0.338863	-0.319088	-0.0571113	0.219265	0.978236	0.176564	0.280996
L	0.0551676	0.0256126	-0.190337	0.16883	0.422334	-0.669827	0.325736	0.366851	0.0326964	0.0657997
I	-0.0443676	-0.1898	-0.305592	-0.484437	1.03369	-0.788524	0.13134	0.374881	-0.00773904	0.0246677
V	-0.181929	-0.155722	-0.222175	-0.298859	0.673667	-0.473978	0.167356	0.196367	-0.0931722	-0.0207713
M	0.036631	-0.0233216	0.0359055	-0.0466226	-0.203474	-0.0298171	0.419835	0.0142284	0.115473	0.0782028
P	0.422327	0.267414	0.17852	0.670398	0.0420811	-1.46691	0.102763	-0.158603	0.43803	0.260335
G	-0.135978	-0.120565	0.151394	0.410851	-1.23056	0.692172	-0.22527	-0.261381	0.129597	-0.0685611
A	-0.00592992	0.0928578	0.128834	0.334745	-0.791686	0.490129	0.10678	-0.361106	-0.00918484	0.0320173
T	0.0484276	-0.143077	0.0191956	-0.170226	0.223149	0.221692	-0.0486565	-0.219641	-0.0279702	0.0265295
S	0.0806824	0.0612541	0.301774	0.206507	-1.06925	0.722637	-0.0711879	-0.352718	0.0244001	-0.0686273
C	0.275732	0.312537	0.58703	0.879025	-0.335135	0.210887	-0.00396172	-0.117992	0.00080324	-0.117179
N	0.0310307	-0.0887312	0.326114	0.269012	-1.11315	-0.162367	-0.479058	-0.381767	0.0422966	-0.0841624
Q	0.342089	0.0278921	0.527611	0.10792	-0.775192	0.0912181	-0.193539	-0.541293	-0.0376093	-0.130707
D	0.281104	0.408409	0.646742	0.579416	-0.361967	0.760715	-0.313108	-0.32418	0.141208	-0.232567
E	0.120625	0.110883	0.936913	0.241114	-0.405879	0.66623	-0.0229623	-0.491586	-0.0226893	-0.229458
H	0.424864	0.0556659	0.187382	-0.323035	-0.867684	-0.0764057	-0.626222	-0.242253	-0.0723563	-0.0304416
R	-0.0756976	-0.531366	-0.428796	-0.807662	-1.43215	-1.13725	-0.757351	-0.636147	-0.236793	-0.164401
K	-0.24102	-0.686094	-0.609645	-0.951309	-1.45773	-1.22541	-0.939716	-0.992086	-0.384851	-0.238485

### Sheet: Abl
	-5	-4	-3	-2	-1	+1	+2	+3	+4	+5
Y	1.14	0.812	1.11	0.403	1.02	0.831	0.221	0.291	0.232	-0.0633
W	-0.0487	-0.298	-0.229	-0.602	-0.702	0.309	-0.142	0.68	0.141	0.128
F	0.0127	-0.0209	-0.105	-0.465	-0.266	0.195	0.109	0.668	0.332	0.366
L	0.0445	-0.0945	-0.168	0.28	0.363	-0.268	0.0865	0.0164	-0.0329	0.182
I	0.128	-0.136	-0.0727	-0.0826	1.69	-0.598	0.243	-0.00572	0.113	0.395
V	-0.171	-0.131	0.0393	0.193	0.608	-0.436	0.527	-0.246	-0.00431	0.177
M	0.0829	-0.193	-0.0343	-0.329	-0.173	-0.0118	-0.0443	-0.406	0.0715	0.201
P	0.349	0.369	0.376	1.4	-0.442	-0.743	0.377	1.83	0.563	0.127
G	-0.119	-0.24	0.0229	0.0203	-0.894	-0.321	-0.676	-0.541	-0.218	-0.288
A	-0.102	0.0987	0.163	0.265	-0.755	1.34	0.407	-0.404	-0.197	-0.0328
T	0.0598	-0.0437	0.0513	-0.315	-0.345	-0.0858	0.0261	-0.428	0.0469	0.0417
S	0.00992	0.166	0.139	-0.182	-0.841	0.826	-0.147	-0.36	0.000409	-0.238
C	-0.0481	-0.0331	-0.0931	0.00286	-0.487	0.141	-0.135	-0.485	-0.125	-0.198
N	0.0782	-0.104	-0.0141	-0.307	-0.406	-0.637	-0.518	-0.605	0.0304	-0.131
Q	0.243	0.0532	0.479	-0.157	-0.35	0.137	-0.135	-0.807	-0.025	-0.128
D	0.032	0.385	0.576	-0.145	-0.434	0.617	-0.668	-0.989	-0.298	-0.571
E	-0.0745	0.167	1.29	-0.0996	-0.202	0.0698	-0.29	-1.01	-0.365	-0.676
H	0.249	-0.0189	0.206	-0.565	-0.144	0.325	-0.383	-0.458	0.0354	-0.0532
R	-0.0593	-0.421	-0.429	-0.773	-1.01	-0.629	-0.44	-0.893	-0.0736	-0.106
K	-0.0833	-0.588	-0.484	-0.809	-1.06	-0.865	-0.617	-0.863	-0.114	-0.069
stop	-1.16652	-1.10051	-1.07097	-1.11426	-1.09052	-1.06778	-1.12647	-1.12995	-1.14929	-1.08838

### Sheet: Abl 1Y
	-5	-4	-3	-2	-1	+1	+2	+3	+4	+5
W	0.0109834	-0.309204	-0.173514	-0.584185	-0.721085	0.304024	-0.21846	0.682984	0.161596	0.142128
F	0.0559065	0.0100769	-0.0655059	-0.468665	-0.273745	0.164387	0.104126	0.687074	0.328912	0.370407
L	0.0680062	-0.0946886	-0.148771	0.291563	0.398079	-0.283858	0.10202	0.012047	-0.0571602	0.177636
I	0.0754084	-0.179454	-0.122635	-0.122278	1.75638	-0.633106	0.278939	0.00312475	0.0901686	0.411136
V	-0.168767	-0.129064	0.024283	0.189334	0.659526	-0.457361	0.565134	-0.241621	-0.0258076	0.159781
M	0.11318	-0.193476	-0.013248	-0.295364	-0.13072	0.0228491	-0.021776	-0.45144	0.0969509	0.186486
P	0.357579	0.397409	0.397028	1.41842	-0.774545	-1.0241	0.27969	1.89196	0.529897	0.126484
G	-0.0887059	-0.200898	0.0474221	0.0111512	-0.957506	-0.331843	-0.735528	-0.585284	-0.211986	-0.301559
A	-0.0666151	0.121505	0.109539	0.229015	-0.796684	1.42278	0.413982	-0.414339	-0.225083	-0.0370858
T	0.0680148	-0.00914593	0.0748251	-0.33779	-0.375029	-0.0561715	0.0229219	-0.467683	0.0688412	0.0481818
S	0.0419886	0.197796	0.1052	-0.209797	-0.887152	0.871335	-0.146565	-0.386757	0.0193638	-0.252097
C	-0.0328336	0.0169129	-0.118282	0.00123616	-0.496002	0.158466	-0.0911002	-0.540174	-0.089739	-0.168384
N	0.0573297	-0.0809947	-0.0806099	-0.322835	-0.600705	-0.691534	-0.523057	-0.67652	0.0390286	-0.156425
Q	0.258023	0.0382507	0.473766	-0.168582	-0.39893	0.157645	-0.159911	-0.892444	-0.0456408	-0.124945
D	0.000435905	0.419155	0.471743	-0.210041	-0.586557	0.638098	-0.627764	-0.996937	-0.319093	-0.574093
E	-0.0823989	0.18063	1.31961	-0.152834	-0.249305	0.107057	-0.28557	-0.996285	-0.365281	-0.649708
H	0.260237	-0.0184676	0.118067	-0.668705	-0.260903	0.320754	-0.464875	-0.556461	-0.000716447	-0.0760831
R	-0.0147169	-0.366092	-0.380233	-0.714581	-1.00406	-0.601688	-0.43567	-0.967363	-0.0675615	-0.106459
K	-0.0323681	-0.54834	-0.427522	-0.775404	-1.00975	-0.828052	-0.638469	-0.905043	-0.131169	-0.0659469

### Sheet: Fer
	-5	-4	-3	-2	-1	+1	+2	+3	+4	+5
Y	0.550529	0.624602	0.619459	0.64784	0.411266	0.223369	0.518437	0.266205	0.438027	0.11168
W	0.049637	-0.015385	0.082961	-0.182881	-0.136405	-0.353186	0.567931	0.676752	0.382165	0.078045
F	0.028794	-0.010897	0.047471	-0.225978	0.146853	-0.472072	0.291435	0.180107	0.286462	0.330254
L	0.05648	-0.045564	-0.080711	0.151021	0.564407	-0.474592	0.369886	0.106208	0.116335	0.319519
I	0.018418	-0.139499	-0.124342	-0.236469	0.644691	-0.473724	-0.005288	0.463119	0.073546	0.42134
V	-0.140518	-0.078932	-0.067866	-0.102837	0.172408	-0.282481	0.071455	0.480238	0.033223	0.311972
M	0.041812	-0.031956	0.037354	-0.029869	0.027535	-0.02682	0.242955	0.210787	0.168455	0.303219
P	0.349681	0.178682	0.163731	0.736532	0.111401	-0.705241	0.373197	0.064203	0.114745	0.24688
G	-0.103268	-0.119964	0.09151	0.276132	-0.721535	0.036826	-0.338752	-0.652655	-0.18022	-0.273441
A	-0.034463	0.048861	0.111605	0.226618	-0.27107	0.446451	-0.017685	-0.200766	0.014653	-0.010974
T	0.069851	-0.023296	0.007502	-0.165065	-0.16841	0.246853	-0.176996	-0.025325	-0.008312	0.116822
S	0.04958	0.08465	0.220891	0.124496	-0.428235	0.867504	-0.234182	-0.35895	0.008053	-0.142696
C	0.170924	0.217152	0.303883	0.251901	-0.086735	0.073807	-0.159059	-0.018966	1.92e-05	-0.089893
N	0.0239	-0.07651	0.229957	0.100795	-0.270558	-0.203851	-0.256781	-0.333988	0.125976	-0.223195
Q	0.337127	0.034522	0.349509	0.068888	-0.275834	0.40882	-0.110346	-0.424442	0.076664	-0.066063
D	0.15418	0.355375	0.618498	0.31229	-0.133617	0.920428	0.08254	-0.597121	0.155779	-0.35795
E	0.040152	0.140102	0.754744	0.135664	-0.34079	1.17681	-0.047751	-0.577371	-0.032498	-0.417971
H	0.33658	0.001058	0.284116	-0.317479	-0.116177	-0.314025	-0.326535	0.187949	0.054469	-0.008864
R	-0.209129	-0.46339	-0.484996	-0.582251	-0.931678	-0.947533	-0.723555	-0.849163	-0.284904	-0.556605
K	-0.215741	-0.470077	-0.548302	-0.655802	-0.926059	-0.863198	-0.607786	-0.828569	-0.289411	-0.562251
stop	-1.31407	-1.23803	-1.19532	-1.27397	-1.25854	-1.29059	-1.27454	-1.31845	-1.26711	-1.32406

### Sheet: Fer 1Y
	-5	-4	-3	-2	-1	+1	+2	+3	+4	+5
W	0.0683218	0.00264613	0.119006	-0.179546	-0.137875	-0.37117	0.582088	0.682445	0.401309	0.0844859
F	0.0392762	0.01087	0.0693839	-0.230421	0.178518	-0.519428	0.313547	0.187027	0.279132	0.342942
L	0.0635151	-0.0396204	-0.0693153	0.163974	0.597636	-0.493818	0.395287	0.113143	0.118838	0.330422
I	0.00607305	-0.129657	-0.126942	-0.240684	0.654978	-0.49374	0.0151922	0.503343	0.0707525	0.438725
V	-0.129938	-0.0589294	-0.0652401	-0.0930832	0.19003	-0.310555	0.091611	0.50379	0.0277537	0.30481
M	0.0407281	-0.04126	0.0315974	-0.0224955	0.0368009	-0.0193103	0.254399	0.208736	0.174124	0.299844
P	0.359416	0.194894	0.169985	0.753818	0.0665801	-0.81076	0.370999	0.0444108	0.0878248	0.264772
G	-0.0980247	-0.103967	0.0973437	0.292882	-0.748844	0.0504772	-0.356472	-0.666063	-0.174351	-0.28215
A	-0.0161311	0.0724415	0.101685	0.241285	-0.285655	0.472456	-0.0171333	-0.194815	0.00685958	-0.00480603
T	0.0687713	-0.00607567	0.00266726	-0.154508	-0.195315	0.259121	-0.182707	-0.0223785	-0.00100099	0.128107
S	0.0704451	0.104202	0.199344	0.129419	-0.46463	0.897122	-0.249665	-0.38087	0.0126195	-0.145204
C	0.172141	0.22333	0.314068	0.258756	-0.10531	0.0769643	-0.147297	-0.0226646	0.0193591	-0.088113
N	-0.00901862	-0.0926897	0.200267	0.0830854	-0.351086	-0.234833	-0.251341	-0.403613	0.120135	-0.271178
Q	0.339316	0.0361849	0.353381	0.0588598	-0.325299	0.413155	-0.121445	-0.4773	0.0769091	-0.0800874
D	0.145249	0.36878	0.566062	0.292932	-0.22983	0.92108	0.0627078	-0.618541	0.148484	-0.394527
E	0.0390949	0.139165	0.751174	0.10108	-0.437031	1.19779	-0.0846648	-0.603745	-0.0269545	-0.439764
H	0.323572	0.0260868	0.273582	-0.368568	-0.124888	-0.371252	-0.348509	0.187718	0.0558916	-0.017245
R	-0.197568	-0.434677	-0.449173	-0.549032	-0.902698	-0.920621	-0.711964	-0.872037	-0.266836	-0.547378
K	-0.198738	-0.450351	-0.522796	-0.63577	-0.905684	-0.839402	-0.614852	-0.851257	-0.295434	-0.578868

### Sheet: EPHB1
	-5	-4	-3	-2	-1	+1	+2	+3	+4	+5
Y	0.600425	0.794556	1.20444	0.736992	0.885725	0.721057	0.557463	0.405887	0.428214	0.227623
W	0.123266	0.045916	0.402004	-0.348382	-0.084105	0.253233	0.144329	0.174197	0.421779	0.232032
F	0.034906	0.068436	0.224464	-0.408796	-0.095474	-0.256523	0.198112	0.117956	0.190222	0.159164
L	0.053857	0.001236	-0.032965	0.149408	0.729589	-0.35328	0.277303	0.253046	0.017904	0.034407
I	0.02405	-0.100432	0.145847	-0.360493	0.839876	-0.249564	0.163399	0.508545	0.05388	0.142825
V	-0.157826	-0.101334	0.073603	-0.207111	0.058682	0.016444	0.349447	0.448907	0.008315	0.036431
M	0.011504	-0.058759	0.011057	-0.183216	-0.043967	0.330081	0.192153	0.213048	0.037387	0.13721
P	0.36807	0.294453	0.299967	1.05454	-0.340535	-0.692453	0.080416	0.426258	0.69403	0.350184
G	-0.119009	-0.134973	-0.094151	0.161495	-0.832409	-0.502544	-0.476717	-0.565181	-0.037682	-0.031588
A	-0.037986	0.060871	0.019258	0.317525	-0.543503	0.732791	0.107784	-0.306302	-0.000707	0.083421
T	0.080945	-0.063168	-0.122345	-0.302517	0.124711	0.044316	-0.223584	-0.224789	0.038891	0.087436
S	0.055141	0.066877	0.036528	0.118566	-0.538401	0.671907	-0.249176	-0.4634	0.020166	-0.002976
C	0.056441	0.168391	0.067948	0.113281	-0.374959	0.519432	-0.0323	-0.081863	-0.049737	-0.111856
N	0.150016	-0.076891	0.148915	0.014807	0.924849	-0.565631	-0.204166	-0.330421	0.058806	-0.016148
Q	0.333288	0.020107	0.307599	0.009	-0.523199	0.389219	-0.065026	-0.34597	0.00974	-0.099169
D	0.058597	0.16348	0.477074	0.357844	0.645963	0.722805	0.318816	-0.467003	0.144126	-0.055682
E	-0.14682	-0.136015	0.482463	0.062972	-0.128077	1.0572	0.096531	-0.602109	-0.055953	-0.234209
H	0.332179	-0.002294	0.363795	-0.451738	-0.297626	-0.268325	-0.352262	-0.267104	0.129393	-0.060222
R	-0.033598	-0.383902	-0.537195	-0.592574	-0.931205	-0.959914	-0.668575	-0.807745	-0.407538	-0.396731
K	-0.056699	-0.406067	-0.658307	-0.651635	-0.886206	-0.898525	-0.652921	-0.773288	-0.349379	-0.396116
stop	-1.27397	-1.28299	-1.25313	-1.26819	-1.24101	-1.27978	-1.26566	-1.29063	-1.25797	-1.30132

### Sheet: EPHB1 1Y
	-5	-4	-3	-2	-1	+1	+2	+3	+4	+5
W	0.139011	0.0678077	0.466869	-0.338366	-0.0688314	0.275511	0.126767	0.165142	0.435921	0.248213
F	0.0488001	0.106434	0.260763	-0.392989	-0.0765474	-0.269942	0.22237	0.131137	0.17059	0.159684
L	0.0589534	-0.0116421	-0.0142455	0.160409	0.772014	-0.385328	0.297102	0.257266	-0.000550777	0.0324733
I	0.00507503	-0.106417	0.172833	-0.377107	0.872749	-0.2428	0.185191	0.5347	0.0320779	0.139197
V	-0.13684	-0.081385	0.0827935	-0.209065	0.0892636	0.0160028	0.377847	0.484678	0.00429829	0.00518162
M	0.00975932	-0.0753416	0.0080201	-0.172014	-0.029702	0.354223	0.197038	0.196905	0.028796	0.122217
P	0.37851	0.316526	0.326951	1.0797	-0.40516	-0.809498	0.029195	0.417698	0.68028	0.369328
G	-0.115297	-0.0914565	-0.0763968	0.171594	-0.836357	-0.492176	-0.483906	-0.564323	-0.0204645	-0.0271561
A	-0.0100433	0.0965193	-0.00702316	0.308565	-0.559228	0.772553	0.10647	-0.299933	-0.0168167	0.0905988
T	0.0756582	-0.0490072	-0.134262	-0.299743	0.114274	0.0706253	-0.219563	-0.233056	0.0499385	0.102128
S	0.0711211	0.0923167	0.00287609	0.113259	-0.589194	0.705843	-0.261805	-0.488722	0.0392007	0.00359132
C	0.0571627	0.19297	0.0537438	0.124158	-0.395727	0.557245	-0.0134917	-0.100436	-0.0297806	-0.100358
N	0.0757575	-0.0934136	0.062683	-0.0555986	0.839508	-0.621017	-0.205815	-0.401669	0.0512799	-0.0354275
Q	0.369183	0.018808	0.285889	-0.00478133	-0.606441	0.416021	-0.0837257	-0.385765	0.000792888	-0.102675
D	0.0152109	0.182939	0.368821	0.28827	0.569027	0.698182	0.300227	-0.494082	0.124591	-0.0958287
E	-0.149131	-0.113051	0.472491	0.0176399	-0.204348	1.08747	0.0838048	-0.619928	-0.0541851	-0.246968
H	0.337865	0.0355519	0.351872	-0.450629	-0.368357	-0.342379	-0.350678	-0.280169	0.0966408	-0.0814543
R	-0.021917	-0.356175	-0.494088	-0.544029	-0.89364	-0.915126	-0.636496	-0.837012	-0.382106	-0.372483
K	-0.0353847	-0.393912	-0.605489	-0.594425	-0.851305	-0.85972	-0.623882	-0.778353	-0.351832	-0.394586

### Sheet: EPHB2
	-5	-4	-3	-2	-1	+1	+2	+3	+4	+5
Y	0.608552	0.716444	1.45297	0.792062	0.821995	0.741718	0.542973	0.751083	0.4859	0.337176
W	0.166353	0.055904	0.371478	-0.352629	-0.134857	0.128864	0.176557	0.429443	0.457006	0.348893
F	0.059406	0.037123	0.321101	-0.434534	-0.075022	-0.28801	0.217361	0.142501	0.229798	0.255709
L	0.053884	0.036179	-0.011655	0.171456	0.744915	-0.425465	0.189257	0.17043	0.043936	0.035792
I	-0.008723	-0.126657	0.209108	-0.39632	0.949801	-0.396989	0.222154	0.346299	0.045783	0.113366
V	-0.176454	-0.116622	0.087416	-0.225948	0.042074	-0.061531	0.430921	0.399462	0.033951	0.072622
M	0.007855	-0.046503	0.05463	-0.184295	-0.10131	0.129184	0.147447	0.061148	0.058323	0.11651
P	0.377211	0.27738	0.19473	1.04604	-0.418863	-0.649196	0.098363	0.640532	0.855744	0.377542
G	-0.112548	-0.112043	-0.117244	0.24157	-0.759433	-0.194637	-0.480645	-0.552772	-0.057045	-0.022926
A	-0.013048	0.046503	-0.02881	0.405037	-0.576827	0.791903	0.152489	-0.290813	-0.024523	0.091373
T	0.073978	-0.067566	-0.154295	-0.345382	0.105261	-0.147614	-0.183244	-0.280837	0.033293	0.055497
S	0.059665	0.059713	0.039136	0.108536	-0.565036	0.671464	-0.227841	-0.473215	-0.027827	-0.043146
C	0.068457	0.180604	0.076902	0.097354	-0.348458	0.54252	0.089805	-0.182265	-0.075639	-0.087872
N	0.183989	-0.065596	0.135719	0.014279	0.820264	-0.618014	-0.317928	-0.302877	0.056111	-0.091004
Q	0.35929	0.040515	0.341019	-0.013511	-0.570025	0.33165	-0.136825	-0.43169	0.021346	-0.117898
D	0.102329	0.227671	0.542137	0.44972	0.717914	1.02155	0.154257	-0.507245	0.177998	-0.134472
E	-0.094705	-0.08231	0.683449	0.096075	-0.056364	1.11674	0.056578	-0.637101	-0.087539	-0.250242
H	0.360184	-0.027704	0.415726	-0.46591	-0.364481	-0.370311	-0.358066	-0.202157	0.145557	-0.107159
R	-0.088461	-0.399545	-0.579118	-0.616185	-0.921521	-0.973468	-0.69452	-0.836528	-0.45458	-0.476572
K	-0.131773	-0.471331	-0.725004	-0.717154	-0.91954	-0.89156	-0.718075	-0.778124	-0.390657	-0.460934
stop	-1.31509	-1.30193	-1.27322	-1.301	-1.20116	-1.25083	-1.23009	-1.26302	-1.31455	-1.32113

### Sheet: EPHB2 1Y
	-5	-4	-3	-2	-1	+1	+2	+3	+4	+5
W	0.173515	0.0733035	0.434616	-0.331165	-0.116827	0.137786	0.159468	0.435113	0.467201	0.370081
F	0.0725269	0.0731657	0.362244	-0.410361	-0.0429668	-0.278278	0.240838	0.16087	0.192447	0.254531
L	0.0607338	0.0188704	0.00702331	0.188518	0.785884	-0.441819	0.211683	0.181783	0.0332376	0.0358468
I	-0.0359114	-0.127519	0.22973	-0.406519	0.973025	-0.387581	0.239246	0.388441	0.0216676	0.0933311
V	-0.149631	-0.0991213	0.107832	-0.213603	0.0692604	-0.0604939	0.459169	0.433935	0.0255116	0.0424835
M	0.00831414	-0.0490246	0.0534428	-0.164441	-0.0845937	0.144589	0.149826	0.038937	0.0642768	0.106478
P	0.385103	0.301733	0.224024	1.07575	-0.491978	-0.811595	0.0457166	0.643875	0.834729	0.400294
G	-0.106798	-0.0719646	-0.101209	0.22752	-0.766463	-0.181982	-0.505386	-0.536088	-0.0380723	-0.0181126
A	0.00527782	0.0764071	-0.0497186	0.391394	-0.580213	0.823298	0.154589	-0.272572	-0.0509072	0.0981319
T	0.0788101	-0.0488588	-0.156032	-0.351356	0.0959202	-0.12549	-0.185171	-0.2889	0.0473651	0.0749064
S	0.0839447	0.0819722	0.0145158	0.0962361	-0.605033	0.706574	-0.23985	-0.486306	-0.0172111	-0.0348701
C	0.0376836	0.200566	0.0901421	0.0990107	-0.372817	0.575056	0.121566	-0.206998	-0.0528484	-0.0789536
N	0.120172	-0.107265	0.0215886	-0.0361537	0.697368	-0.667674	-0.306543	-0.320244	0.0560318	-0.108561
Q	0.390302	0.0264519	0.34609	-0.0266783	-0.617413	0.351294	-0.151865	-0.472271	0.0185963	-0.119502
D	0.0399298	0.234573	0.413024	0.350592	0.60738	0.995306	0.116075	-0.534196	0.175811	-0.179702
E	-0.0985737	-0.0656861	0.66973	0.0519735	-0.149447	1.1341	0.0251257	-0.635058	-0.104476	-0.258359
H	0.369871	0.0125252	0.414637	-0.470944	-0.41485	-0.42003	-0.344759	-0.189258	0.148962	-0.136128
R	-0.088303	-0.370679	-0.520694	-0.559217	-0.870426	-0.9065	-0.651253	-0.829713	-0.41722	-0.445073
K	-0.116765	-0.444632	-0.663398	-0.658829	-0.835864	-0.817052	-0.661376	-0.755161	-0.37367	-0.449467
