## Supplementary material for "High-throughput profiling of sequence recognition by tyrosine kinases and SH2 domains using bacterial peptide display": Figure 5-source data 1

### Sheet: Sheet1
Peptide Name	Peptide Sequence	Kinase	Phosphorylation Rate (s^-1)	Standard deviation (s^-1)
CDK5-Y15	Ac-IGEGTYGTVFK-NH2	c-Src	2.58667	0.395306
CDK5-Y15-G16R	Ac-IGEGTYRTVFK-NH2	c-Src	0.218667	0.0057735
CDK13_Y716_YF	Ac-IGEGTYGQVFK-NH2	c-Src	3.1	0.121655
CDK13_Y716_G717R_YF	Ac-IGEGTYRQVFK-NH2	c-Src	0.195	0.0216527
HRAS-Y64	Ac-AGQEEYSAMRD-NH2	c-Src	0.156	0.0281603
HRAS-Y64-E63K	Ac-AGQEKYSAMRD-NH2	c-Src	0.0266	0.00332866
GLB1_Y294	Ac-VASSLYDILAR-NH2	c-Src	0.892	0.0810185
GLB1_Y294_L297F	Ac-VASSLYDIFAR-NH2	c-Src	1.47733	0.118934
PLCG1_Y210	Ac-SGDITYGQFAQ-NH2	c-Src	2.12067	0.20967
PLCG1_Y210_T209N	Ac-SGDINYGQFAQ-NH2	c-Src	0.307333	0.022301
ITGA3_Y237_YF	Ac-WDLSEYSFKDP-NH2	c-Src	0.554667	0.0402161
ITGA3_Y237_S235P_YF	Ac-WDLPEYSFKDP-NH2	c-Src	0.152667	0.0353883
MISP_Y95	Ac-EGWQVYRLGAR-NH2	c-Src	0.7012	0.050311
HLA-DPB1_Y59_F64L_YF	Ac-LERFIYNREEL-NH2	c-Src	0.2575	0.022053
Src Consensus (C-2S)	Ac-GPDESIYDMFPFKKKG-NH2	c-Src	5.17067	0.722721
Src Consensus (C-2P)	Ac-GPDEPIYDMFPFKKKG-NH2	c-Src	12.6667	0.67092
PEAK1_Y797	Ac-SVEELYAIPPD-NH2	c-Abl	0.406667	0.0305505
SIRPA_Y496_P491L	Ac-LFSEYASVQV-NH2	c-Abl	0.182	0.0138838
HGD_Y166_F169L	Ac-GNLLIYTELGK-NH2	c-Abl	0.238	0.004
CDK5-Y15	Ac-IGEGTYGTVFK-NH2	c-Abl	0.0847333	0.00092376
