## Supplementary material for "High-throughput profiling of sequence recognition by tyrosine kinases and SH2 domains using bacterial peptide display": Figure 6-source data 1

### Sheet: Src
	-5	-4	-3	-2	-1	+1	+2	+3	+4	+5
Y	0.661722	0.270848	0.147224	0.63398	0.5864	0.478947	0.74779	0.00291846	0.311622	0.259315
W	-0.0156238	-0.0437097	-0.164868	-0.0280071	0.0913115	0.0122887	-0.119982	-0.149692	0.0712679	0.152939
F	0.0674951	0.0492265	-0.0825769	-0.0962094	-0.0434564	-0.105837	-0.0869318	-0.102832	0.0877572	0.0068308
L	-0.0121631	0.099776	-0.0290577	-0.106118	-0.121461	-0.200899	0.160019	0.312259	0.0696417	-0.0448195
I	0.0551464	0.135131	0.0394152	-0.107831	-0.253151	-0.159606	0.0867709	0.870644	0.00446263	-0.0800609
V	-0.0759158	-0.0486348	0.0169699	-0.0791528	-0.0998597	-0.047752	0.0771933	0.271292	-0.0762349	-0.0572313
M	0.0474877	-0.0049293	-0.0197557	-0.23521	-0.0315995	-0.130899	0.0779127	0.371197	0.0420053	-0.00634577
P	-0.00351277	0.129065	0.0843144	0.22011	0.311848	-0.353897	-0.187231	0.27128	-0.0436367	-0.0100402
G	-0.0613048	-0.164118	-0.0380699	0.1709	0.203275	-0.548862	-0.416285	-0.496404	0.0237192	0.0689653
A	-0.0610097	0.012007	0.0688617	-0.00413155	0.027785	0.482322	-0.148097	-0.208613	-0.0234653	0.00501915
T	0.00944385	-0.00126614	0.0757253	-0.171695	-0.0888721	0.437966	0.114178	-0.2956	0.0761166	-0.00474507
S	-0.0112529	0.0296085	0.0831814	-0.0443183	-0.0746065	0.3577	-0.0591928	-0.371871	0.0818105	0.0262798
C	0.130195	0.178535	0.072951	-0.0173533	-0.0314693	0.0838545	-0.13735	-0.0614908	0.0376038	0.10774
N	0.0248116	0.0305233	0.066209	0.148286	-0.0632562	0.145142	0.512913	-0.387112	0.180917	0.166875
Q	0.000528486	0.0225463	0.125644	-0.0642344	0.150515	0.0932231	0.140428	-0.378951	-0.00245635	0.0789635
D	-0.0785337	-0.030289	0.182927	-0.0426015	-0.306736	1.01285	0.145927	-0.210244	0.541393	0.472939
E	-0.195352	-0.16184	-0.0391526	-0.263983	-0.0248009	0.782412	0.560477	-0.258888	0.247948	0.380079
H	0.136452	0.165894	0.245795	1.18744	0.510121	0.489407	0.00203054	-0.199092	0.224776	0.122312
R	0.0888556	-0.146868	-0.0593451	-0.0334369	0.141686	-0.634166	-0.295813	-0.526433	-0.222147	-0.26494
K	0.133219	-0.00556757	0.0664832	-0.358925	-0.0488902	-0.563748	-0.102236	-0.484347	-0.0581277	-0.132052
stop	-1.05574	-1.01574	-1.01941	-1.04254	-1.01335	-1.02327	-1.02948	-1.01078	-1.00979	-1.01773

### Sheet: Src 1Y
	-5	-4	-3	-2	-1	+1	+2	+3	+4	+5
W	0.02763	-0.0204948	-0.127059	0.0132067	0.130304	0.0445267	-0.0902078	-0.141212	0.0902135	0.18709
F	0.0838873	0.0691333	-0.0555325	-0.0684439	-0.00372286	-0.0781559	-0.0492103	-0.0881297	0.109755	0.0171341
L	0.0127773	0.124235	-0.0109084	-0.105004	-0.0893343	-0.180917	0.201049	0.33406	0.0762203	-0.0456175
I	0.0574567	0.138307	0.0229423	-0.141404	-0.260048	-0.146241	0.107842	0.909261	-0.00524479	-0.0877061
V	-0.0692923	-0.0413323	0.0152749	-0.0789123	-0.0741789	-0.0404677	0.101756	0.288366	-0.0852048	-0.0906557
M	0.0558936	-0.0116703	-0.0198978	-0.2389	-0.0174058	-0.110984	0.100168	0.3819	0.0353788	0.00766631
P	0.00046656	0.153906	0.0794305	0.216532	0.275977	-0.46353	-0.200316	0.256953	-0.0796119	0.00769731
G	-0.0688293	-0.153321	-0.0302961	0.179163	0.18748	-0.557437	-0.435515	-0.510442	0.0323564	0.0856237
A	-0.0552625	0.0215823	0.0447643	-0.000947091	0.0281931	0.506014	-0.148482	-0.21521	-0.0378511	-0.00163141
T	0.00899248	-0.0102176	0.0642337	-0.157632	-0.110029	0.4566	0.123542	-0.326375	0.0660648	0.0127121
S	-0.0094987	0.0259158	0.0705363	-0.0465756	-0.0880881	0.372166	-0.0806916	-0.412176	0.0884453	0.0208394
C	0.15786	0.196225	0.0904477	0.00990786	0.0011269	0.126846	-0.114076	-0.0483964	0.0586398	0.130235
N	0.0128992	-0.00813229	0.0105814	0.111498	-0.134261	0.113393	0.516923	-0.415087	0.166197	0.152537
Q	-0.00344749	-0.00504511	0.110393	-0.0708185	0.154173	0.0967747	0.15561	-0.419197	-0.00302413	0.0833939
D	-0.124721	-0.0447546	0.151461	-0.072596	-0.385566	1.00573	0.110269	-0.301255	0.536956	0.458822
E	-0.182116	-0.181457	-0.079702	-0.295722	-0.0475917	0.777435	0.559172	-0.336488	0.23166	0.362192
H	0.123085	0.147517	0.202675	1.23882	0.481121	0.474098	-0.00837935	-0.226804	0.230125	0.108201
R	0.0891013	-0.13293	-0.0521519	-0.00778475	0.146104	-0.611726	-0.282215	-0.515623	-0.210756	-0.250912
K	0.148228	-0.0144004	0.0657793	-0.34929	-0.057224	-0.542394	-0.0857646	-0.497201	-0.0516736	-0.124825

### Sheet: SHP2-C
	-5	-4	-3	-2	-1	+1	+2	+3	+4	+5
Y	0.290944	0.249267	0.221957	0.718652	0.248886	0.148691	0.26349	-0.0292274	0.0502838	-0.121112
W	-0.0455481	-0.0077404	-0.246277	-0.110496	-0.171093	-0.0866889	-0.128389	-0.149159	0.090723	0.326093
F	0.0862124	0.117912	-0.187124	-0.14982	-0.150786	-0.104788	-0.076959	-0.156226	0.0686328	0.312413
L	0.0326362	0.0910245	-0.142519	-0.0638351	-0.0814601	-0.0249755	0.134871	0.494566	0.0828608	-0.027756
I	0.00661392	0.01629	-0.164224	0.331885	-0.15344	-0.168161	-0.00378683	0.875315	0.0373613	-0.09954
V	-0.0429166	-0.0100402	-0.0559216	0.572728	0.0826307	0.109165	0.0279726	0.428758	-0.0188524	-0.0672557
M	0.0378562	-0.0630431	-0.096489	-0.261193	0.0160401	-0.195391	0.00348935	-0.0903028	0.0492449	0.0304622
P	-0.0561631	0.102656	0.161134	0.00165282	0.105161	-0.373996	-0.213259	-0.214188	-0.275325	0.0163092
G	-0.0501547	-0.0688581	-0.0250032	-0.231996	0.00102425	-0.409287	-0.229857	-0.428379	-0.280059	-0.0463098
A	-0.0357953	0.0585832	0.0703004	-0.144508	0.0087464	0.913881	-0.0528557	-0.239878	-0.0792145	0.00195534
T	0.0276375	0.0262704	0.0423095	0.820732	-0.0157468	0.553387	0.320131	-0.346819	-0.0990597	0.181715
S	0.0180997	0.047584	0.108101	-0.0579151	0.060073	0.779177	0.0897283	-0.418059	-0.0529597	0.0134295
C	-0.0963156	-0.0323226	-0.187569	-0.073141	-0.158727	-0.120051	-0.286727	-0.331563	-0.263268	-0.265955
N	-0.0182382	0.0416555	-0.0559212	-0.109726	0.0642614	-0.372192	0.0526009	-0.415452	0.195361	0.0537925
Q	-0.0105054	-0.0541502	0.0404328	-0.300887	0.317145	-0.297883	0.210877	-0.355112	-0.017541	0.184261
D	-0.142725	-0.203922	-0.279955	-0.417778	-0.411241	-0.426902	-0.232156	-0.489771	0.00171535	-0.0516353
E	-0.210513	-0.228056	-0.291528	-0.501734	-0.306806	-0.394741	-0.0281882	-0.522434	-0.342841	-0.0568773
H	0.0938129	0.168551	0.23613	0.196657	0.760203	-0.049296	0.0156473	-0.193228	0.035205	0.330051
R	0.0254899	-0.215143	0.125902	-0.29292	0.0269051	-0.549933	-0.157938	-0.496259	0.161639	-0.321425
K	0.107413	-0.123811	0.179753	-0.261851	0.0219625	-0.533544	0.116183	-0.424955	0.056638	-0.173075
stop	-0.99828	-1.0553	-1.0012	-1.04755	-0.901696	-1.05962	-0.940215	-1.00238	-0.960725	-0.99716

### Sheet: SHP2-C 1Y
	-5	-4	-3	-2	-1	+1	+2	+3	+4	+5
W	-0.0111269	0.015698	-0.23008	-0.0942337	-0.171865	-0.0864742	-0.133691	-0.15641	0.101186	0.348715
F	0.10367	0.136354	-0.175239	-0.139971	-0.140759	-0.11556	-0.0728147	-0.165068	0.0695704	0.322955
L	0.0461469	0.0893178	-0.143936	-0.0627349	-0.083622	-0.028164	0.134304	0.504643	0.07971	-0.0408657
I	0.0100925	0.00903528	-0.185084	0.358852	-0.155095	-0.153938	-0.00447961	0.920822	0.0406508	-0.101715
V	-0.0426065	-0.0164953	-0.074484	0.607811	0.081091	0.10331	0.0388651	0.450609	-0.0131023	-0.0922969
M	0.036584	-0.0625558	-0.093793	-0.251251	0.0193633	-0.202477	0.0127867	-0.0905506	0.0524488	0.0350843
P	-0.0679492	0.110609	0.178087	-0.00966369	0.0861587	-0.414496	-0.219822	-0.235288	-0.330714	0.024602
G	-0.0611566	-0.0579803	-0.0138265	-0.237488	0.0103951	-0.453387	-0.238153	-0.461553	-0.293594	-0.041731
A	-0.0253255	0.0622033	0.0694641	-0.149644	0.0138986	0.950729	-0.044035	-0.25442	-0.0905042	-0.0127244
T	0.0057561	0.0279532	0.0212471	0.860912	-0.0261816	0.571276	0.338079	-0.384037	-0.117051	0.192639
S	0.0227186	0.0511234	0.0953921	-0.0541122	0.0567389	0.808699	0.0804678	-0.452221	-0.0619897	0.00770984
C	-0.0719486	-0.0280201	-0.16285	-0.0463394	-0.15875	-0.102283	-0.262699	-0.335312	-0.250684	-0.250079
N	-0.0592299	0.057684	-0.047408	-0.10963	0.0712332	-0.398025	0.0454359	-0.430903	0.202702	0.0303018
Q	-0.011583	-0.0575894	0.0371725	-0.328671	0.336947	-0.327758	0.223357	-0.378609	-0.0161435	0.169602
D	-0.145385	-0.166707	-0.307673	-0.422398	-0.426539	-0.46181	-0.244559	-0.53878	0.00411082	-0.112983
E	-0.199093	-0.221017	-0.296771	-0.510827	-0.303233	-0.408752	0.000990326	-0.560022	-0.339044	-0.0857859
H	0.0824822	0.193545	0.211944	0.221139	0.850768	-0.0874524	0.0174916	-0.209646	0.0365762	0.346595
R	0.0153153	-0.215279	0.137187	-0.284588	0.0346442	-0.549222	-0.152521	-0.501326	0.174646	-0.330598
K	0.0884129	-0.133758	0.17722	-0.258979	0.0459136	-0.539578	0.141863	-0.420605	0.0566305	-0.164874

### Sheet: Grb2
	-5	-4	-3	-2	-1	+1	+2	+3	+4	+5
Y	0.140471	0.1052	0.0801729	0.035625	0.299452	0.242472	0.0268893	0.179944	0.029957	0.139365
W	0.0719913	0.110335	0.0197318	0.104643	0.0767005	0.047665	0.0291309	0.179924	0.0949605	0.0762867
F	0.072651	0.0948097	0.0281454	0.0156467	0.0247934	0.0958586	0.00896576	0.0887215	0.0740313	0.0338559
L	0.0240428	0.0811074	0.0155808	0.0554274	0.0313897	0.103819	0.0435161	0.0861076	0.0806224	0.0134851
I	0.0581789	0.0965049	0.0311438	0.0704194	-0.0579925	0.178244	-0.0477446	0.133915	0.0771745	-0.00745686
V	-0.0403838	0.0109306	0.0314231	0.0481414	0.00355541	0.203745	-0.0680393	0.0329482	-0.0132002	0.00734186
M	0.0343367	0.0690784	0.00280478	-0.0273289	0.0717604	0.121459	-0.0648038	0.119701	0.0761293	0.0419958
P	-0.0579955	0.0342859	-0.0255745	0.121674	0.00299202	-0.107371	-0.0969957	-0.122831	0.0513623	-0.0557459
G	-0.0618044	-0.100714	-0.0664158	-0.0320359	-0.0548994	-0.165808	-0.196062	-0.0987121	-0.0578106	-0.0230102
A	-0.0587467	-0.00742124	-0.0289303	-0.00487914	-0.0580727	0.0107005	-0.154521	-0.0625459	-0.062504	0.0152051
T	-0.0013031	-0.0378401	0.0180494	-0.0589197	-0.00487286	-0.0980374	-0.181432	-0.000553294	-0.0148056	-0.0235447
S	-0.0398688	-0.0127549	-0.0161399	-0.070504	-0.0523912	-0.0977239	-0.199154	-0.0589958	-0.0257438	-0.0115122
C	0.0648983	0.0763581	0.0558251	0.0074758	0.054486	0.0724332	-0.0886428	-0.00898699	0.00806068	-0.0265331
N	-0.0101664	-0.00945905	0.0915814	0.138433	0.0943893	0.0192881	1.79101	0.0360148	0.0772874	0.00746262
Q	-0.0358902	0.0200581	0.0760875	0.0225248	0.0179466	0.197115	-0.121398	0.0441303	0.039152	0.129745
D	-0.156867	-0.103394	-0.161211	-0.168972	-0.0680466	-0.133965	-0.158655	0.0051924	-0.00797751	0.0540811
E	-0.162679	-0.174102	-0.0608546	-0.140483	0.012988	0.339366	-0.0822981	-0.0424916	-0.049289	0.0165066
H	0.043828	0.0903589	0.129298	0.382768	0.107277	0.0406734	-0.0703788	0.0598377	0.0672933	0.0489074
R	0.064702	-0.0501267	-0.0272412	-0.102334	-0.0325126	-0.171965	-0.192802	-0.113164	-0.0619937	-0.0887267
K	0.135037	0.0573778	0.0926705	-0.0684106	0.000822698	-0.134954	-0.122489	-0.142326	-0.0354399	0.0029129
stop	-0.472915	-0.459624	-0.453777	-0.450858	-0.469128	-0.456173	-0.503764	-0.444379	-0.477327	-0.437955

### Sheet: Grb2 1Y
	-5	-4	-3	-2	-1	+1	+2	+3	+4	+5
W	0.0829624	0.119792	0.0242695	0.110595	0.085327	0.0495284	0.0291492	0.192216	0.099591	0.0840162
F	0.0843661	0.102713	0.0363677	0.0227577	0.0378949	0.105063	0.0188662	0.0913437	0.0647226	0.0368037
L	0.0301042	0.084649	0.0199608	0.0621177	0.0363854	0.11779	0.0515351	0.0877779	0.084467	0.0169419
I	0.0601263	0.0841631	0.0282205	0.077982	-0.0670139	0.187072	-0.0413553	0.131938	0.0763287	-5.85782e-05
V	-0.0377981	0.01693	0.0258337	0.0471661	0.0120816	0.213033	-0.0625331	0.0348988	-0.00415357	-0.00260662
M	0.035369	0.0768315	0.000997709	-0.0304326	0.0566975	0.13727	-0.0706872	0.127295	0.0742762	0.0449391
P	-0.0492662	0.0383383	-0.0254988	0.120656	-0.0019337	-0.108541	-0.0903355	-0.123535	0.0553186	-0.0458536
G	-0.0686474	-0.0917233	-0.0543935	-0.0313465	-0.0566656	-0.161959	-0.194836	-0.101164	-0.0494651	-0.0138126
A	-0.0509523	-0.0189507	-0.0249852	-0.00619403	-0.0596409	0.022637	-0.148262	-0.0545296	-0.0529945	0.017759
T	0.0011145	-0.0259045	0.0245701	-0.0694605	-0.0134317	-0.0825773	-0.18216	0.0107706	-0.0197425	-0.0192295
S	-0.0505213	-0.0105583	-0.0175447	-0.0648242	-0.0496108	-0.0956751	-0.194736	-0.061355	-0.0238246	-0.00677736
C	0.0772328	0.0871201	0.061234	0.0149175	0.0597521	0.0823471	-0.0896701	0.0078761	-0.00400679	-0.0128771
N	-0.0100042	-0.00434357	0.00143706	0.0377247	0.0672273	-0.061001	1.79069	-0.0100078	0.037368	-0.000598414
Q	-0.0540105	0.00069522	0.0380705	0.0229963	0.0294181	0.215135	-0.107241	0.0440626	0.0378516	0.122621
D	-0.173952	-0.0980199	-0.159553	-0.157528	-0.0581987	-0.146794	-0.1648	0.0156463	-0.0034912	0.0577337
E	-0.158496	-0.174457	-0.0877998	-0.137187	0.0136024	0.325076	-0.139098	-0.0407372	-0.0456912	0.0266455
H	0.0483556	0.0952268	0.12327	0.375754	0.110788	0.0327966	-0.0665203	0.06859	0.0625604	0.0326971
R	0.0596104	-0.0489542	-0.0246697	-0.0969875	-0.0406024	-0.165247	-0.19321	-0.110132	-0.0619363	-0.0875641
K	0.13112	0.0545563	0.0898144	-0.0661257	0.00330803	-0.131144	-0.114588	-0.129391	-0.034512	0.00143834
