## Supplementary material for "High-throughput profiling of sequence recognition by tyrosine kinases and SH2 domains using bacterial peptide display": Figure 6-source data 3

### Sheet: c-Src
	-5	-4	-3	-2	-1	+1	+2	+3	+4	+5
W	0.480371	-0.306472	-0.710683	-0.523268	-0.462709	0.858136	-0.127733	-0.37805	-0.237719	-0.212028
F	-0.154405	-0.160631	-0.330206	-0.194202	-0.296859	-0.507084	0.0869406	-0.0910278	-0.128309	-0.322697
L	0.17918	0.00127583	-0.209193	-0.366899	-0.324429	-0.648328	-0.13408	0.570018	-0.168085	-0.362009
I	0.0478683	-0.0264331	-0.457694	-0.102451	-0.427456	-0.266336	0.31019	1.21503	-0.347162	-0.40432
V	0.177306	0.113443	-0.000287075	-0.181944	-0.233884	-0.191768	-0.156498	0.608372	-0.29879	-0.237094
M	-0.106317	0.00961065	-0.238643	-0.49388	-0.210063	-0.273606	-0.172194	0.476852	-0.151666	-0.145239
P	-0.233501	0.206324	0.126692	-0.368039	0.0838833	-0.729144	-0.663869	0.284207	-0.279438	-0.229626
G	-0.290399	-0.0631036	-0.221703	0.0776234	0.764416	-0.847978	-0.645169	-0.863785	-0.211002	0.0951303
A	-0.174411	0.193242	-0.299164	-0.00801369	-0.113845	0.151176	-0.41115	-0.377355	0.250013	-0.219343
T	0.132456	0.0326049	0.0653079	-0.145429	-0.37866	-0.0136447	0.403006	-0.509013	0.0861471	0.299561
S	-0.04452	-0.0498336	0.0376358	0.178821	0.00663618	0.330275	0.0277945	-0.671972	-0.258841	-0.325333
C	0.162683	-0.130736	0.260909	-0.531074	-0.311054	-0.18879	-0.398856	-0.298767	0.130852	-0.156276
N	-0.2691	-0.0158747	-0.164684	0.0470155	-0.476419	-0.0777231	0.219958	-0.772526	0.00848585	0.0900553
Q	-0.452671	-0.326181	0.0872193	-0.0245477	0.395045	-0.0926486	-0.437891	-0.699183	0.135934	0.134164
D	-0.446575	-0.112522	-0.154714	-0.15598	-0.692277	0.770586	0.0689172	-0.595406	0.45409	0.305071
E	0.270697	-0.234512	-0.163718	-0.528697	-0.44394	0.971169	0.751699	-0.696862	0.336	0.356133
H	0.156362	-0.287976	0.66419	1.34428	0.774348	-0.0229946	-0.151488	-0.60227	-0.136803	0.247597
R	-0.346112	-0.341504	0.185228	0.369826	0.222573	-0.868441	-0.468113	-0.75538	-0.360278	-0.043854
K	-0.136295	-0.154084	0.0697405	-0.447825	-0.0475363	-0.812015	-0.261249	-0.760571	-0.215343	-0.39996

### Sheet: SHP2-C
	-5	-4	-3	-2	-1	+1	+2	+3	+4	+5
W	-0.213593	-0.221584	-0.319605	-0.299086	-0.203219	-0.24832	-0.0102003	-0.00446327	0.0709841	-0.0650656
F	0.108919	-0.0435284	-0.122018	-0.0264926	-0.197659	-0.00788371	0.19592	-0.151835	-0.136031	0.244633
L	0.0715926	-0.0620014	0.137754	-0.0815176	-0.224387	-0.131146	-0.135268	0.452449	-0.0480978	-0.166853
I	-0.0460509	-0.156711	-0.164622	0.4383	-0.187007	-0.223745	0.288595	0.758464	-0.0205098	-0.221715
V	-0.236059	-0.0473096	-0.0886296	0.933573	-0.122349	-0.0702067	-0.294691	0.830992	-0.0338263	-0.253318
M	-0.345409	0.0362359	-0.199126	-0.320109	-0.103161	-0.168512	-0.15902	-0.0210032	-0.0182605	-0.157245
P	0.437573	0.00826214	0.143752	-0.321556	0.1604	-0.328259	-0.404846	-0.195765	-0.35257	-0.287778
G	-0.109173	0.153553	-0.313072	-0.186753	0.244093	-0.449008	-0.163318	-0.473321	-0.353898	0.0707621
A	-0.317026	-0.266697	0.320973	-0.20095	-0.131707	1.45556	-0.35321	-0.340224	0.178382	-0.0700255
T	0.0384369	0.133328	0.113179	0.0986241	0.640465	0.448408	0.722535	-0.289877	0.00893611	0.0700868
S	-0.12062	0.156888	0.104366	-0.0471473	0.105248	0.0867516	0.0292535	-0.407716	-0.220138	-0.274001
C	0.0210004	-0.262367	-0.165668	-0.279577	-0.118517	-0.319159	-0.105492	-0.297635	0.0164308	-0.268557
N	0.505487	-0.0414012	-0.0119911	-0.0815859	-0.208848	-0.189374	-0.0619535	-0.355496	0.181513	0.0889828
Q	-0.193205	0.792809	-0.272773	-0.297966	0.0222762	-0.356572	-0.141982	-0.39428	-0.27194	-0.110148
D	-0.103035	-0.366524	-0.351978	-0.392648	-0.316143	-0.394904	-0.369497	-0.402073	0.0799123	-0.00461439
E	-0.394055	-0.0528436	-0.274471	-0.411768	-0.390388	-0.349746	-0.103639	-0.358361	-0.22026	-0.265196
H	0.556108	-0.180331	0.795423	-0.204859	0.614365	-0.0965742	-0.127665	-0.226019	0.374164	1.25703
R	-0.0129502	-0.206858	-0.0327146	-0.0384434	-0.0807702	-0.436459	0.0939039	-0.328319	0.0716176	0.0693863
K	-0.170172	-0.240908	-0.0505661	-0.109915	-0.265383	-0.376917	0.228414	-0.311253	0.492581	-0.11927

### Sheet: Grb2
	-5	-4	-3	-2	-1	+1	+2	+3	+4	+5
W	-0.0576514	-0.018171	-0.0889894	-0.125037	-0.030784	-0.147376	0.176016	0.283985	0.197281	-0.0108724
F	0.0632093	0.381085	-0.051289	-0.0280504	0.0255718	0.0100945	0.0227272	0.0254296	0.0454108	-0.0521474
L	0.0826758	0.286379	0.00160465	0.0246568	-0.0499055	0.00643978	-0.0486901	0.0885504	0.0410931	0.0784428
I	-0.0845831	-0.0882526	-0.0717557	0.101625	0.0865482	0.136649	-0.0375643	0.267706	-0.059535	0.099418
V	0.123164	-0.0199002	-0.0655288	0.0796972	0.129541	0.443667	-0.145872	0.141068	0.0357566	-0.183575
M	-0.156185	0.0421126	-0.0622982	0.229729	-0.156499	0.0896422	-0.152148	-0.020571	0.419137	-0.0783413
P	0.159543	-0.0911245	-0.0341451	0.0591356	0.0187411	-0.10638	-0.181401	-0.149853	-0.104343	-0.0632843
G	-0.16274	-0.0433601	0.00151668	-0.113712	-0.126289	-0.194535	-0.176891	-0.202174	-0.0817768	-0.0166823
A	-0.107851	-0.0956692	-0.105555	0.0486412	0.200904	-0.0810286	-0.17709	0.127733	-0.0409868	0.19759
T	-0.10363	0.0763498	0.0111931	0.125816	0.261187	-0.124088	-0.193926	0.169401	0.17934	0.122175
S	-0.173379	-0.0961027	0.103991	0.0047554	0.0639446	-0.169526	-0.154714	0.0749448	0.0200268	-0.0768437
C	0.276862	-0.00535547	-0.0752355	-0.15945	-0.125351	-0.0857736	-0.123889	-0.0966675	0.11485	0.0134687
N	0.214896	-0.0187208	0.267441	0.518012	-0.155806	-0.0343493	1.71871	-0.0562908	0.357591	0.208145
Q	0.000612194	-0.127362	0.0429429	-0.127287	0.150172	0.267135	-0.16916	-0.120181	-0.0500559	0.0394322
D	0.0410999	-0.204931	-0.119548	-0.183935	-0.151787	-0.150732	-0.178821	-0.054558	-0.104786	-0.163853
E	-0.0318867	-0.0804659	-0.208205	-0.162138	-0.112887	0.322873	-0.152303	-0.108482	-0.14533	0.0981719
H	0.102955	0.0484667	0.00274051	0.165095	0.130905	0.0354636	0.00522347	-0.0292711	-0.0610358	0.0270324
R	0.0835316	-0.105433	0.279546	-0.139189	-0.0870003	-0.20613	-0.15518	-0.0990089	-0.0152863	0.060145
K	0.055583	0.0729983	0.190171	-0.0447698	-0.0513275	-0.133057	-0.14368	-0.114108	-0.0693799	-0.0824965
